# SHIFTR enables the unbiased and multiplexed identification of proteins bound to specific RNA regions in live cells

**DOI:** 10.1101/2023.10.09.561498

**Authors:** Jens Aydin, Alexander Gabel, Sebastian Zielinski, Sabina Ganskih, Nora Schmidt, Christina R. Hartigan, Monica Schenone, Steven A. Carr, Mathias Munschauer

**Author notes:** To whom correspondence should be addressed: Mathias Munschauer.

## Abstract

RNA-protein interactions determine the cellular fate of RNA and are central to regulating gene expression outcomes in health and disease. To date, no method exists that is able to identify proteins that interact with specific regions within endogenous RNAs in live cells. Here, we develop SHIFTR (<u>S</u>elective RNase <u>H</u>-mediated interactome framing for target RNA regions), an efficient and scalable approach to identify proteins bound to selected regions within endogenous RNAs using mass spectrometry. Compared to state-of-the-art techniques, SHIFTR is superior in accuracy, captures close to zero background interactions and requires orders of magnitude lower input material. We establish SHIFTR workflows for targeting RNA classes of different length and abundance, including short and long non-coding RNAs, as well as mRNAs and demonstrate that SHIFTR is compatible with sequentially mapping interactomes for multiple target RNAs in a single experiment. Using SHIFTR, we comprehensively identify interactions of *cis*-regulatory elements located at the 5ʹ and 3ʹ- terminal regions of the authentic SARS-CoV-2 RNA genome in infected cells and accurately recover known and novel interactions linked to the function of these viral RNA elements. SHIFTR enables the systematic mapping of region-resolved RNA interactomes for any RNA in any cell type and has the potential to revolutionize our understanding of transcriptomes and their regulation.
