## Supplementary Table S6 for "SHIFTR enables the unbiased and multiplexed identification of proteins bound to specific RNA regions in live cells"

### Sheet: qPCR primers
Name	Sequence
U1 forward primer	TTACCT GGCAGGGGAG ATAC
U1 reverse primer	TCCCACATTTGGGGAAATC
7SK forward primer	AGGACCGGTCTTCGGTCAA
7SK reverse primer	TCATTTGGATGTGTCTGCAGTCT
GAPDH forward primer	AGCCACATCGCTCAGACAC
GAPDH reverse primer	GCCCAATACGACCAAATCC
18S forward primer	ATGGCCGTTCTTAGTTGGTG
18S reverse primer	GAACGCCACTTGTCCCTCTA
SARS-CoV-2 ORF1ab (RdRP gene) forward primer	GTGARATGGTCATGTGTGGCGG
SARS-CoV-2 ORF1ab (RdRP gene) reverse primer	CARATGTTAAASACACTATTAGCATA
SARS-CoV-2 sgmRNAs (N gene) forward primer	CACATTGGCACCCGCAATC
SARS-CoV-2 sgmRNAs (N gene) reverse primer	GAGGAACGAGAAGAGGCTTG
SARS-CoV-2 5' leader forward primer	AGGTTTATACCTTCCCAGGTA
SARS-CoV-2 5' leader reverse primer	GAGAACAGATCTACAAGAGAT
SARS-CoV-2 3' UTR forward primer	CTTGAAAGAGCCACCACATTT
SARS-CoV-2 3' UTR reverse primer	ATTAGGGCTCTTCCATATAGGC

### Sheet: Library prep. oligos
Name	Sequence
Universal forward primer	AATGATACGGCGACCACCGAGATCTACACTCTTTCCCTACACGACGCTCTTCCGATCT
Barcoded reverse primer	CAAGCAGAAGACGGCATACGAGATNNNNNNNNGTGACTGGAGTTCAGACGTGTGCTCTTCCGATCT
Template switching oligo	Biotin-TACACGACGCTCTTCCGATCTrGrG + G
oligo-dT RT primer	CAGACGGCTCTTCCGATCTTTTTTTTTTTTTTTTTTTTTTTTTTTTTTTV-3’

### Sheet: U1 SHIFTR probes
GGTATCTCCCCTGCCAGGTAAGTAT
TCGCCCTGGGAAAACCACCTTCGTG
TCAGCACATCCGGAGTGCAATGGAT
AGTTTCCCACATTTGGGGAAATCGC
AGTCCCCCACTACCACAAATTATGC

### Sheet: 7SK SHIFTR probes
TCGCAGCCAGATCGCCCTCACATCC
CAACCCTGGCGATCAATGGGGTGAC
CACCCGCCTAGCCAGCCAGATCAGC
CGCACATGGAGCGGTGAGGGAGGAA
CTTCGACCGAGCGCGCAGCTTCGGG
CGGTCCTCCTCTATCGGGGATGGTC
GCAGCTACTCGTATACCCTTGACCG
GAGCTTGTTTGGAGGTTCTAGCAGG
ACCCTACGTTCTCCTACAAATGGAC
GGATGTGTCTGGAGTCTTGGAAGCT
AGGCAGACTGCCACATGCAGCGCCT

### Sheet: Actin SHIFTR probes
GCGGGGCGGACGCGGTCTCGGCGGT
TCGGCAAAGGCGAGGCTCTGTGCTC
GCGGCGGGTGTGGACGGGCGGCGGA
CGATATCATCATCCATGGTGAGCTG
GAGCCGTTGTCGACGACGAGCGCGG
CGCGAAGCCGGCCTTGCACATGCCG
AGACGGCCCGGGGGGCATCGTCGCC
CCTGGGGCGCCCCACGATGGAGGGG
CCCATGCCCACCATCACGCCCTGGT
GTCGCCCACATAGGAATCCTTCTGA
AGGATGCCTCTCTTGCTCTGGGCCT
GTGCTCGATGGGGTACTTCAGGGTG
TGTCGTCCCAGTTGGTGACGATGCC
GAAGGTGTGGTGCCAGATTTTCTCC
TCGGGAGCCACACGCAGCTCATTGT
CTCGGTCAGCAGCACGGGGTGCTCC
GGTTGGCCTTGGGGTTCAGGGGGGC
AACATGATCTGGGTCATCTTCTCGC
TACATGGCTGGGGTGTTGAAGGTCT
GGATAGCACAGCCTGGATAGCAACG
CAGTGGTACGGCCAGAGGCGTACAG
CCGTCACCGGAGTCCATCACGATGC
GTAGATGGGCACAGTGTGGGTGACC
TGGCATGGGGGAGGGCATACCCCTC
CGGCCAGCCAGGTCCAGACGCAGGA
CTTCATGAGGTAGTCAGTCAGGTCC
AGCTGTAGCCGCGCTCGGTGAGGAT
ATTTCCCGCTCGGCCGTGGTGGTGA
CAGCTTCTCCTTAATGTCACGCACG
GCTCGAAGTCCAGGGCGACGTAGCA
GCTGGAAGCAGCCGTGGCCATCTCT
CAGCTCGTAGCTCTTCTCCAGGGAG
CAATGGTGATGACCTGGCCGTCAGG
TCAGGGCAGCGGAACCGCTCATTGC
AGGACTCCATGCCCAGGAAGGAAGG
TTGAAGGTAGTTTCGTGGATGCCAC
GTCCACGTCACACTTCATGATGGAG
TGTTGGCGTACAGGTCTTTGCGGAT
ACATGGTGGTGCCGCCAGACAGCAC
TGCATCCTGTCGGCAATGCCAGGGT
TGGGTGCCAGGGCAGTGATCTCCTT
GCAATGATCTTGATCTTCATTGTGC
CACGGAGTACTTGCGCTCAGGAGGA
AGGCCAGGATGGAGCCGCCGATCCA
CTTGCTGATCCACATCTGCTGGAAG
AGGGGCCGGACTCGTCATACTCCTG
CTAGAAGCATTTGCGGTGGACGATG
GTAACGCAACTAAGTCATAGTCCGC
CAAGTTAGGTTTTGTCAAGAAAGGG
TGCCAATCTCATCTTGTTTTCTGCG
TTAAATCCTGAGTCAAGCCAAAAAA
GCTGTCACCTTCACCGTTCCAGTTT
TGGGGGATGCTCGCTCCAACCGACT
AAGTCCTCGGCCACATTGTGAACTT
GACTATTAAAAAAACAACAATGTGC
TAACAACGCATCTCATATTTGGAAT
TTTTAGGATGGCAAGGGACTTCCTG
ATTCTCCTTAGAGAGAAGTGGGGTG
TGTGTGGACTTGGGAGAGGACTGGG
ACGAAAGCAATGCTATCACCTCCCC
CGAAGATTAAAAAAATTTTGCATTA
GAAGGCTCATCATTCAAAATAAAAC
GGGGGACAAAAAAGGGGGAAGGGGG
CAAAAGCCTTCATACATCTCAAGTT
CAGGTAAGCCCTGGCTGCCTCCACC
ATTCAACTGGTCTCAAGTCAGTGTA

### Sheet: GAPDH SHIFTR probes
GACTGTCGAACAGGAGGAGCAGAGA
TGGCGACGCAAAAGAAGATGCGGCT
CGGGTTTCTCTCCGCCCGTCTTCAC
CGCCTTCAGGCCGTCCCTAGCCTCC
ACATCCGGCCTGCGCCCGCCCCTGC
GGGCCCACCCCGCAGCGGCGCGAAC
CGCCCCTGCAATGCGGAGGCCGCCC
CCCGCGCCGCATCACGTCCTCCGCC
CGACACACACGCCTCCCCTCCCCTC
ACAGTGAGCGCCTAGTGGCCCCGGC
TGGCTCGGCTGCGCGGAGGGAGAGA
CCGACCTTCACCTTCCCCATGGTGT
CCCAATACGACCAAATCCGTTGACT
TATCCACTTTACCAGAGTTAAAAGC
AGGTCAATGAAGGGGTCATTGATGG
ATTGGAACATGTAAACCATGTAGTT
ATGGAATTTGCCATGGGTGGAATCA
TCCCGTTCTCAGCCTTGACGGTGCC
ATGGGATTTCCATTGATGACAAGCT
GAGGGATCTCGCTCCTGGAAGATGG
GCCAGCATCGCCCCACTTGATTTTG
CAGTGGACTCCACGACGTACTCAGC
TCCCCCCTGCAAATGAGCCCCAGCC
ACGAACATGGGGGCATCAGCAGAGG
TTGTCATACTTCTCATGGTTCACAC
GGCATTGCTGATGATCTTGAGGCTG
GTGCTAAGCAGTTGGTGGTGCAGGA
GATACCAAAGTTGTCATGGATGACC
GCATGGACTGTGGTCATGAGTCCTT
GCCATCCACAGTCTTCTGGGTGGCA
CATCACGCCACAGTTTCCCGGAGGG
AGGGATGATGTTCTGGAGAGCCCCG
CAGCCTTGGCAGCGCCAGTAGAGGC
CGTTCAGCTCAGGGATGACCTTGCC
ACACGGAAGGCCATGCCAGTGAGCT
TCCACCACTGACACGTTGGCAGTGG
GATGTCATCATATTTGGCAGGTTTT
GGCCCTCCGACGCCTGCTTCACCAC
AGTGGGTGTCGCTGTTGAAGTCAGA
CCAGCCCCAGCGTCAAAGGTGGAGG
GACAAAGTGGTCGTTGAGGGCAATG
TTCGTTGTCATACCAGGAAATGAGC
TCCACCACCCTGTTGCTGTAGCCAA
AGGGGTCTTACTCCTTGGAGGCCAT
GGGTCTACATGGCAACTGTGAGGAG
ACAAGGTGCGGCTCCCTAGGCCCCT
CACAGGGTACTTTATTGATGGTACA

### Sheet: MALAT1 SHIFTR probes
TACAGAAGTCTCGGGCTGCAGGCTG
GGCCAGTTGCGGGGCCCCAGTCCTT
GGCGCTGCGCTTAAGAGGGCAGGAG
CGCCGGGCTTCTGCGTTGCTAAAAT
CTTCAGGCGAGCTGAGGCTTCCCGG
CCCGGAGGCGTCAGAGGGGACCTGC
TGCGTCCCAAGGACTCTGGGAAACC
CTAAGATAGCAGCACAACTCGTCGC
TGGAATGGCCAGCCTATAAGGACAG
AGTGGTTTTATCTAAATACCACCAC
CCCCAAGACCAAACTGCAGAGTTTG
AGACCTTCTGAACCGGAGCAGGAAG
TTATGCCTGGTTAGGTATGAGCTTC
CTCTGGGTCTGCTTTTTTAGGGGTT
GGACACACCCAGAAGTGTTTACACT
TGTCTCCGAAGACACAGAGACCTTG
AGTAGACCAACTAAGCGAATGGCTT
AAAGCGAGTTCAAGTGGCCTTTTAA
GTGCTCACAAGGCAAATCGCCATGG
TACCGTTTTTCAGCTTCCAGGCTCT
CCCACGGCCCGCACGGAAATTTTTC
CTGCGGCCCCCCAGTTGCCGCCAGC
CGTTGGCTGCCAGTGGCCCACTCTG
AGAGCTGCTCCCCGCCTGAGCCCCG
GGAAAACGCCTCAATCCCACACCAC
CTTAGAAACGTGAAAACCCACTCTT
AGCACGGGCTGTCTGCTTGGGAAAT
GCTTTTTTGTTCGAGAAATCGGAGC
CTGCGACTTGCTCCCAAGACAGCCA
GCGGACTTTCTCCCCCAACTGCTTG
GGGACGGTTGAGAAGTGGCAAAATG
TACGCAACTGAGCCCCAGCCTTGCA
TGATAGTTCAGGGCTTTACTTTCCA
ACCACCTTTTGAAGGAAGATTAAAG
CTCTTGAGGGACAGTAGGTATAGTT
ATACCTCTTAAAGCACTTCTTGTGT
CCTCACAAAACCCCCGGAACTTTTA
CATATTTTAAACGGGTCATCAAACA
GAGCTGCAAACTTTAGACAAAAGAA
AAATTACTAGCGTGTGGAAAGATTT
GCAAACTACACATGCAGAAATACTT
CTAGATTTTTCTTAACAGCTTATGG
GGTTAAAAATAGGTTCTAGTTTTAC
TTTGTGAGGGAGGCAAAAAGTAGTT
CGGAATTCGATCACCTTCCGCCGCC
ATAGACGGAGAACAACTCGCATCAC
CGCACAGCTCGGGCGAGGCGTATTT
CCTGCGCTGGCTGCCTCAATGCCTA
TGCGGTTTCCTCAAGCTCCGCCTGC
TTGTATTAATCTCTATCTTTCAAAG
AACCTATTGACTATATTTTTTAAGT
ACTTAACGCTAAGCAATATCTTAGT
CTTAAGCTATTAAAATTACGTTAAA
TACTCTTCTAAGTCTTCATATTTTC
TCATGTTTTAGAAACCTTTTATCTT
ATGAAGAAGCTTCATCTCAACCTCC
GGGGCTCTGTAGTCCTTTCTCTCAA
ATTGCCCTTCTATTGGTATTAATTC
ACTAAACTTTAAGCTGTTTAAGTCA
ATCGCCTTCAAATTATTTTAATCAC
AATCACCTTCGGTTTAATCTCTTTT
CTGCGTCATGGATTTCAAGGTCTTT
CTAGGCTTTAAATGACGCAATTCTC
CGTCTGCGTTTAGTAAATGCGTTAA
CCACTCCCAATTAATCTTTCCATTT
ATCTTCTCCAAATTGTTTCATCCTA
CCCGTACTTCTGTCTTCCAGTTTTC
CCTATCTTCTCTATTCTTTTCTTCG
AAGTATGTTTTTATCTTCTAATTTC
TCTGCTTCCTACTTTTCAGGTTTAA
AGCTTTTTGTTTCCTAGCTTGTCTT
CAATTTTCTTCTAAGTTTGTACATT
CTATCTGAAACTCTTGACAATATTT
ATACTTGTCTTAGCTTGTTTTTCAT
TATATTTTTCTATCTTCTATACTTC
TTTCAGTGCTATTTTATCCAATTTT
ATTGGTTACCAATAATTTCCTCATT
ATTAAATTGATGGGCTTTTAAAATA
CTCATCTTCTCAAGCTTTACCTTCT
ATTGGTTCTGGTCTACGTAAACACC
CCTTCTAGCTTCAAGTATTCTTCTA
CACCAGTCCTTTTAGTAGCTTTTTG
TCTAACTCTTCCAAAAGCCTTCTGC
CTATATTTAAGGCCTTCCAAATTCT
GTTACGAAAGTCCTTCACATTTTTC
ATTACTCTTGATCTTGAATTACTTC
CCAATGCAAAAACATTAAGTTGGTA
TAATGCTAGTCCTCAGGATTTAAAA
CTGTGTAGCACCTGGGTCAGCTGTC
GCTGTCTTCCTAGATTCACTGAATC
ATCAAACACTGGTTCCTGGAATCCT
TCGCTTGCTCCTCAGTCCTAGCTTC
ATCTTCACCACGAACTGCTGCTTGC
AATCGCACTGGCTCCTGGACTCTTT
TAGCGCTCCTTCCTTCTTCCTAGCT
TTTCCTAGCTTCACCACCAAATCGT
CAAATTGCACTCGCTCCTTCCTGGA
CCAAGCCGCCTGCTACCTTCATCAC
TCGCCTCCTCCGTGTGGTTGCCAAG
AGGATCCTCTACGCACAACGCCTGC
CTCGCTTTCCCTGTGGCCTTGGCAC
CGACCTCACGGATTTTTACCAACCA
GGTTACCATAAGTAAGTTCCAGAAA
AAACTCCCCCATTATATTAGAAAAT
ATAAATCCCTTTACACCTCAGTACG
CCCGGAAATCGGCCTACGTCCCCAT
AAGCCTGAAAAAGAGAAACCTACAA
AAAAGCTTCAGACAAGATTCATGAG
CTTGCCATCTACTATTTCTCCAGGA
TTTCCTCAAATTCGTGTAAAAAAAA
AATTTGGCTATCAAATTCATTTGGT
AACATACAAACTGCTTACAGATTTG
ACTGAAATACTTCATTACCCCAACT
GAAGTAAAAACAGGTCATCTATTCA
ATTTACAAAACGAATTCAGGGTGAG
CCTCAGTTACACATCCAAACTCTAC
GACCTAAGGGAAAAAGAACTGAAAA
GTCATTTGCCTTTAGGATTCTAGAC
ATTTTCTTGTTTTCTGTTACACCTT
GTGGTGGTCTGATTATCCTGATATT
GAACTGCTCTAGTTTCTATAAACTG
AAAAAAGAGTAACTACCAGCCATTT
TTAAAGTCTGATTAAGGGGGTGGGG
AACAAGTTTAAGGGGTTAAGCACTT
AGACCATCCCAAAATGCTTCAAGTA
TAGCATCTGTGGAAAATCTTAGAAA
CTAACCCAGTTTGTCAATAGTACTA
AACAGCACAGCGGTACACTCCTTCT
CAAGGATAAAAGCAGCTCCAGTCCC
TCAGCTTCAACTGGGAATACTCTTC
CCAAAGCTGCACTGTGCTGTACTTT
GTTCTCCTGAGATGACTGAATATGA
TTTGGCCTACTCAAGCTCTTCTGAA
CACATTATTGGAAAACTTAACTTCA
TTGCCCCTCCCCTTTAATAAAACTT
GCCACTGCCAACTAATTGCCAATAT
ACCCCACCAATCCCAACCGTAACAG
ATAAACTAAACAATTACCTAAACCC
CTCTGGCATGAGTTTATCTGCAATC
ACTTGCCAACTTGGAAGTTGATATT
AGCTTCCCAATTCAAACTGGGGGGA
ACCCAGTGGCTCATATTTAACTTCC
TTCCTTGCCCAAATTAATGCACTGG
AGATACAGTATCAAATTATGACACT
CCAGTTCAATACTTTCCTTCCCCAA
TCAGCCCAGTAGGCCAGACCAACCC
TTTTGCATTTCCCATAATTGTAGTT
CCACACACTACCATATCCAAACAAC
TTATTAAATCACCTGAAAAAAATTC
GCAGTTTCTATAGTAGTTTTAAATT
GATCATTAAGCCACTTCCTTTGCTC
TAATACAAAAGCTACCATCAGAAGA
AAACTTGCTTACACACAACTGAAAA
ATGGAAAAGTATTTCTCCTACACTA
GCATACCTTAACATCTTGTTTTGCA
GATAAGTTTAAAATAAACAATTTAC
CTTAATCAGTTACAATTTACAAACA
GACATTCAAGCTGAACTATCACAAT
CATCAACAAAAGCCCACCCTCTAAG
GATGTTATCTGAAAAAAGTCTATAG
ACTGCCAGGCTGGTTATGACTCAGA
TGTTTTCTCTGCATCTAGGCCATCA
GCCTTTACTTATCAATTCACCAAGG
GGAGGTATGACATATAATCTTTTCT
CTCAGGGTTATGCTTATTCCCCAAT
TAATGTTCTCATCAGTAGTAAGAAT
TAAATTGGTAGCTTTCATTTGCTTA
TTTAAAATGGTAGATTCCGTAACTT
GGTTATAGCTTGACAAGCAATTAAC
TCATTGTATTTCTCATCAATTCATT
GTATTTTGAGATGGACATTGCCTCT
TTTCATTTCTTTTCGCTTTTATTCT
TTCCAGGATTAATGTAGTGTAACAT
TCTCTCATTTATTTCGGCTTCTTTT
CCTCAATCCACTTGATCCCAACTCA
ACGAAACATTGGCACACAGCACAGC
ATAACGAAGAGATACCTGTCTGAGG
ACTTATCTGTTAACAGCTGCCTGCT
ACATGCAATACTGCAGATGCAAGTT
GCTCTTAAAAATAAGCACTTATCCC
ATGGTTGATATTTAAGAACTCCACA
CTGAAATCCCCTAGGGAAGGGGTCA
AAGGCTCGATGGAAAAATTTCTCAA
CTGAAGCCCACAGGAACAAGTCCTA
CCTCTGAGTGAAGTGTACTATCCCA
CACTTTAGAGGCTTTTAAGAAATTA
CCTTAGTTGGCATCAAGGCACTGAT
GAGCCTTCAGAGATTCAATGCTAAA
ACAGCACATCATGCTATTCCTTTCA
AATTTTAGCAGTAACATCTGATTCT
TTTTCTACACAATTTACATCACAAC
GAACTACAGACAAACACTATTTTAT
ATCCCCCCCAAGATTGCCCCAACAC
CAAAGTTTCTGAAAGATTAGAGAAG
TGGTCCATTAAAGAGTGTTCGCAGA
TCGTTCTTCCGCTCAAATCCTGATC
ATGCTCATCACTTTATGAAGAATAA
CTATTGCCATGTGCCTGGAATTATT
GGTTATTTATTCCTTATTTAGAGGG
GATCATAATCTCCCACCTGTCTAAG
TAGACCCCTGACTTTCTGGAAATAA
TATTACTCTAATCACTGTCAATTTA
AAAGTTAACATGCAAACTTTGGAAA
CTACCACTCTAAGATTGTAAGCATT
TAAGGTCAATAGTGTAAAACATTGC
CACTCATATGCAATTCAAAATCCTG
TCATACACTCACTAGAACAGAAGGA
ATGCTGATAAACTCACTGCAAGGTC
ACAACAAGTAAGCCCCACCCCCTCC
AGTCAAGACAACTGCATTCTCTGTG
ACTTGCCAACAGAACAGACAGACCT
GCGGGATCAGAACAGTACTGCATTT
CGTTTCACAATGCATTCTAATAGCA
GAACACAACTTTTAATCATACTCCA
AACAATCACTACTCCAAGCATTGGG
CTCAACACTCAGCCTTTATCACTCA
CAAATACGACTGCTTAAAACTGCAG
ACACCAGCAAAATGTACTCAGCTTC
TAAGGTTGCATCTGGAAAAGACTAA
GCTTGTTTGGAATGTTTCTTGTCAC
GCCAGTTTAATTTCTTGAAGACTGT
GCACTAAAGATCACTGAACTGTTTA
TAAGAATTAAGACCAAGGGAGGGGA
TACGTGTGTCTGCTGAGTGTTCCTG
GCTATTTTTTCTTACTGGGTCTGGC
ATGGAATGTTTGGTTTATTTAAAGT
TAGTGGTTCCCAATCCCCACATTTA
TTCTATAGTCTGAAGAATACCATCT
TTGTCCACTGGTGAATTCAACTGGA
ATACAGAAAAAGCTTGTTCACCTGT
CATAACTGATCTGACTTTGTATGTA
TGAAATCTATTCAATACTATTGTCC
TGCTCACATGCCAGTTACTCCAGCA
TTAGCGCCCACCTCACCCCTCCACC
CCTTTAGTGAGGGGTACCTGAAAAA
GTTGTCCTACTTTAAGCCTTCGGTG
ATAGCGCTTTGTTGTCTCTCCTGCC
CTGACACTTCTCTTGACCTTAGGAT
TCATTACTAATAAAAATCAGGTGAG
CACTCCAGAAAGAGGGAGTTGAGGC
ACTTCAAGCATTCCTTCGGATGCTT
TAAATGTTAAGAGAAGCCCAGGGGT
TTAAGAGCTGCTATAAAAACAGCTT
GCACCGCTTGAGATTTGGGCTTTAT
GTTGCCCGCTTTCCCCCTTTCCCTC
TTAACAGGCTTCTGGAAAAGCTAGG
AAGTTGCTTGTGGGGAGACCTTGCT
GGCACGGGGTGGCGATGTGGCAGAG
AGGGGTGAAGGGTCTGTGCTAGATC
CCCACAAGGATCCAAGCTACTGGCT
ACCTTGAAACCGATTATGGATCATG
CACCAAAGACCTCGACACCATCGTT
ATGGCCTTTTCTAACATAGTTCAAC
CTTCTGTTAACAATTTGCAGGCAAA
GCTACTTAGCTGTGGTTTTAATACC
TAGTCACTGGATAAGTATTATAATA
TCCACTTACTGGTTTAAGTTGGTTT
CATTACAGTTCTTGAACATGTTATT
CTACAAGTTACATGTTCCCACCCAG
CACTCAAATGCCTATCTTCTCCAGT
ATTCCCACCCAAAAGCCCTCTCAGC
GCCAAGTCTGTTATGTTCACCTGAA
CAGCTTCCGCTAAGATGCTAGCTTG
CATGACCCTACTGAAGAGCATTGGA
AAACAATACGTGTTGTTTTCTCAGG
TTTTTAAGCTAGAAAAAGGCCAAAA
TGCCAACCACCAGCATCTTTTGCTT
TTTGAACCCCGTCCTGGAAACCAGG
AGTCAAAGCAAAGACGCCGCAGGGA
ACTCCAAGAACTAGCACCTGCAGAG
TTGTGCTGTTACCTCCCACCTCCCC
CAAGGATGTATATAGTTCAAAGATA
TCAAGTCAAGCTCCTGACAAATTAT
TTCTCGTGTAAATATGAATATACAA
ATTACCTGAAAAAGACAAGGCAGTT
TAGGGCTTCTCAAAACACCAGCTGC
ACACAAAATTGTTAAGTTTTCAGCA
CAATTTAGAGCTTCTCCATTTTTAT
CCCCAATCAAGATTTTTTTATTCAC

### Sheet: SARS-CoV-2 SHIFTR probes
ORF1ab	AGAGATCGAAAGTTGGTTGGTTTGTTACCTGGGAAGGTATAAACCTTTAA		sgmRNAs	GTTGTAAGATTAACACACTGACTAGAGACTAGTGGCAATAAAACAAGAAA		5' leader	TACCTGGGAAGGTATAAACCTTTAA		3' UTR	AATGTTACACACTGATTAAAGATTG
	CCGAGTGACAGCCACACAGATTTTAAAGTTCGTTTAGAGAACAGATCTAC			AAACACCACGTGTGAAAGAATTAGTGTATGCAGGGGGTAATTGAGTTCTG			AGAGATCGAAAGTTGGTTGGTTTGT			GTGGTGGCTCTTTCAAGTCCTCCCT
	CGACAGTAATTAGTTATTAATTATACTGCGTGAGTGCACTAAGCATGCAG			AGTCCTGAGTTGAATGTAAAACTGAGGATCTGAAAACTTTGTCAGGGTAA			GTTCGTTTAGAGAACAGATCTACA			TACTCCGCGTGGCCTCGGTGAAAAT
	AAACCGTAAGCAGCCTGCAGAAGATAGACGAGTTACTCGTGTCCTGTCAA			GAGACATGTATAGCATGGAACCAAGTAACATTGGAAAAGAAAGGTAAGAA						GCATTGTTCACTGTACACTCGATCG
	CACACCCGGACGAAACCTAGATGTGCTGATGATCGGCTGCAACACGGACG			TCATTAAATGGTAGGACAGGGTTATCAAACCTCTTAGTACCATTGGTCCC						TCTTCCATATAGGCAGCTCTCCCTA
	GTGTTTTCTCGTTGAAACCAGGGACAAGGCTCTCCATCTTACCTTTCGGT			CCAAAAATCCAGCCTCTTATTATGTTAGACTTCTCAGTGGAAGCAAAATA						TAAAATTAATTTTACACATTAGGGC
	ACGTACGAGCACGTCGCGAACCTGTAAAACAGGCAAACTGAGTTGGACGT			TAGCGTTATTAACAATAAGTAGGGACTGGGTCTTCGAATCTAAAGTAGTA						TAAAATCACATGGGGATAGCACTAC
	AGATGTTGACGTGCCTCTGATAAGACCTCCTCCACGGAGTCTCCAAAGCC			CACCCAAAAATGGATCATTACAAAATTGAAATTCACAGACTTTAATAACA						TTTTGTCATTCTCCTAAGAAGCTAT
	GAGGCAAAACGCCTTTTTCAACTTCTACTAAGCCACAAGTGCCATCTTTA			TCGCACTAGAATAAACTCTGAACTCACTTTCCATCCAACTTTTGTTGTTT
	TGCAGTTCGAGCATCCGAACGTTTGATGAACACATAGGGCTGTTCAAGTT			TTCAAGGTCCATAAGAAAAGGCTGAGAGACATATTCAAAAGTGCAATTAT
	TGAATGCCTTCGAGTTCTGCTACCAGCTCAACCATAACATGACCATGAGG			TAACCATCAATATTCTTAAACACAAATTCCCTAAGATTTTTGAAATTACC
	TTTCGCCCACATGAGGGACAAGGACACCAAGTGTCTCACCACTACGACCG			GGAGATCACGCACTAAATTAATAGGCGTGTGCTTAGAATATATTTTAAAA
	TCCTTTATTACCGTTCTTACGAAGAAGAACCTTGCGGTAAGCCACTGGTA			AATACCTATTGGCAAATCTACCAATGGTTCTAAAGCCGAAAAACCCTGAG
	TCGCCTAAGTCAAATGACTTTAGATCGGCGCCGTAACTATGGCCACCAGC			CCAGGAGTCAAATAACTTCTATGTAAAGCAAGTAAAGTTTGAAACCTAGT
	TTTAGTGTTCCAGTTTTCTTGAAAATCTTCATAAGGATCAGTGCCAAGCT			AACCCACATAATAAGCTGCAGCACCAGCTGTCCAACCTGAAGAAGAATCA
	GCCCCTCCGTTAAGCTCACGCATGAGTTCACGGGTAACACCACTGCTATG			GTCAAGTGCACAGTCTACAGCATCTGTAATGGTTCCATTTTCATTATATT
	GAGGGTAGCCATCAGGGCCACAGAAGTTGTTATCGACATAGCGAGTGTAT			AGATTCCTTTTTCTACAGTGAAGGATTTCAACGTACACTTTGTTTCTGAG
	AGTGCATGAAGCTTTACCAGCACGTGCTAGAAGGTCTTTAATGCACTCAA			AAATCTAACAATAGATTCTGTTGGTTGGACTCTAAAGTTAGAAGTTTGAT
	CAGCAGTATACACCCCTCTTAGTGTCAATAAAGTCCAGTTGTTCGGACAA			CTGGTGGCGTTAAAAACTTCACCAAAAGGGCACAAGTTTGTAATATTAGG
	TCTTTTCAGAACGTTCCGTGTACCAAGCAATTTCATGCTCATGTTCACGG			ATCAGCAACACAGTTGCTGATTCTCTTCCTGTTCCAAGCATAAACAGATG
	GTGTCAAATTTCTTTGCCAATTTAATTTCAAAAGGTGTCTGCAATTCATA			ACTCCATAACACTTAAAAGTGGAAAATGATGCGGAATTATATAGGACAGA
	TAGTCTTGATTATGGAATTTAAGGGAAATACAAAATTTGGACATTCCCCA			GAATCTGCATAGACATTAGTAAAGCAGAGATCATTTAATTTAGTAGGAGA
	GATAGACAGATCGAATTCTACCCATAAAGCCATCAAGCTTTTTCTTTTCA			CCAGTTTGCCCTGGAGCGATTTGTCTGACTTCATCACCTCTAATTACAAA
	TCATGAGAGTTGAAAGGCACATTTGGTTGCATTCATTTGGTGACGCAACT			TTCCAAGCTATAACGCAGCCTGTAAAATCATCTGGTAATTTATAATTATA
	TTTAACAAAATCGCCCGTCTGCCATGAAGTTTCACCACAATGATCACACT			TATACAGGTAATTATAATTACCACCAACCTTAGAATCAAGATTGTTAGAA
	GTGGCACCTTCTTTAGTCAAATTCTCAGTGCCACAAAATTCGCAAGTGGC			AGTTGAAATATCTCTCTCAAAAGGTTTGAGATTAGACTTCCTAAACAATC
	CTGAATTGTGACATGCTGGACAATAAATTTTAACAACAGCATTTTGGGGT			TTAAAACCTTCAACACCATTACAAGGTGTGCTACCGGCCTGATAGATTTC
	CAAGCCAGATTCATTATGGTATTCGGCAAGACTATGCTCAGGTCCTACTT			ACCAACACCATTAGTGGGTTGGAAACCATATGATTGTAAAGGAAAGTAAC
	ACACAGCCTCCAAAGGCAATAGTGCGACCACCCTTACGAAGAATGGTTTT			GGTGCATGTAGAAGTTCAAAAGAAAGTACTACTACTCTGTATGGTTGGTA
	CACGTGGAACCCAATAGGCACACTTGTTATGGCAACCAACATAAGAGAAC			TTGACACATTTGTTTTTAACCAAATTAGTAGACTTTTTAGGTCCACAAAC
	GGAACCTTCTCCAACAACACCTGTATGGTTACAACCTATGTTAGCGCTAG			TGTTAGACTCAGTAAGAACACCTGTGCCTGTTAAACCATTGAAGTTGAAA
	TATTGATGTTGACTTTCTCTTTTTGGAGTATTTCAAGAAGGTTGTCATTA			CATCAGTAGTGTCAGCAATGTCTCTGCCAAATTGTTGGAAAGGCAGAAAC
	AGATGCCAAAATAATGGCGATCTCTTCATTAAGTTTAAAGTCACCAACAA			AGAACATGGTGTAATGTCAAGAATCTCAAGTGTCTGTGGATCACGGACAG
	GCTTTATAATCCAAACCTTTCACAGTTTCCACAAAAGCACTTGTGGAAGC			AACCTGGTTAGAAGTATTTGTTCCTGGTGTTATAACACTGACACCACCAA
	TTCCTTTTGTAACTTTAAAATTACCACAGGATTCAACAATTTGTTTGAAT			TGAATAGCAACAGGGACTTCTGTGCAGTTAACATCCTGATAAAGAACAGC
	AAAGAGGACTCAGTATTGATTTCTGTTCACCAATATTCCAGGCACCTTTT			CATTAGAACCTGTAGAATAAACACGCCAAGTAGGAGTAAGTTGATCTGCA
	GCGGGAGAAAATTGATCGTACAACACGAGCAGCCTCTGATGCAAATGCAT			GTTGTTGACATGTTCAGCCCCTATTAAACAGCCTGCACGTGTTTGAAAAA
	ATAGCGGCCTTCTGTAAAACACGCACAGAATTTTGAGCAGTTTCAAGAGT			TGATAACTAGCGCATATACCTGCACCAATGGGTATGTCACACTCATATGA
	CATAGCATCAATGAGTCTCAGTGAATACTGTGAAATTCCATCTAGTATTG			TGGATTGACTAGCTACACTACGTGCCCGCCGAGGAGAATTAGTCTGAGTC
	ATGTAGGCCATTACAACTAGATTGTTAGTAGCCAAATCAGATGTGAACAT			TTATTAGAGTAAGCAACTGAATTTTCTGCACCAAGTGACATAGTGTAGGC
	CAAAGATGTTAGTTAGCCACTGCGAAGTCAACTGAACAACACCACCTGTA			AGAATTTCTGTGGTAACACTAATAGTAAAATTTGTGGGTATGGCAATAGA
	CTTCTCTTCAAGCCAATCAAGGACGGGTTTGAGTTTTTCATAAACAGTGC			CACAAATGTACATTGTACAATCTACTGATGTCTTGGTCATAGACACTGGT
	TAAATTTAACAATTTCCCAACCGTCTCTAAGAAACTCTACACCTTCCTTA			TGTGTACAAAAACTGCCATATTGCAACAAAAGATTGCTGCATTCAGTTGA
	TGCACAGGTGACAATTTGTCCACCGACAATTTCACAAGCACAGGTTGAGA			GGGTGTTTTTGTCTTGTTCAACAGCTATTCCAGTTAAAGCACGGTTTAAT
	CAAAAATTTATTTACAAGCTTAAAGAATGTCTGAACACTCTCCTTAATTT			TCTTTAATTGGTGGTGTTTTGTAAATTTGTTTGACTTGTGCAAAAACTTC
	CAAGGCTTTAAGTTTAGCTCCACCAATAATGATAGAGTCAGCACACAAAG			TGACCTCTTGCTTGGTTTTGATGGATCTGGTAATATTTGTGAAAAATTAA
	CACTTTCTGTACAATCCCTTTGAGTGCGTGACAAATGTTTCACCTAAATT			TTTGATGAAGCCAGCATCTGCAAGTGTCACTTTGTTGAAAAGTAGATCTT
	TTTTGGGGCTTTTAGAGGCATGAGTAGGCCAGTTTCTTCTCTGGATTTAA			GCACAAATGAGGTCTCTAGCAGCAATATCACCAAGGCAATCACCATATTG
	TCTGTTAACACTTCTGTGGGAAGTGTTTCTCCCTCTAAGAAGATAATTTC			TCATTTCATCTGTGAGCAAAGGTGGCAAAACAGTAAGGCCGTTAAACTTT
	CTAGTAGGTTGTTCTAATGGTTGTAAATCACCAGTTTTCAAGACAACTTC			CCAACCAGAAGTGATTGTACCCGCTAACAGTGCAGAAGTGTATTGAGCAA
	GCCCGTTAATACAAACTGGTGTACCAACCAATGGAGCTTCAACAGCTTCA			AGCCATTTGCATAGCAAATGGTATTTGTAATGCAGCACCTGCACCAAAGG
	AGGTGCAAGGGCACAGTACTTTTCTGTGTCTTTGATTTCGAGCAACATAA			TTGGTTCTCATAGAGAACATTCTGTGTAACTCCAATACCATTAAACCTAT
	GTTGGTGCACCGCCTTTGAGTGTGAAGGTATTGTTTGTTACCATCATATT			TGAGTCTTGAATTTTGCCAATAGCACTATTAAATTGGTTGGCAATCAATT
	TCTTGTAACCTTGCACTTCTATCACAGTGTCATCACCAAAAGTAACCTTT			TGGTTGACCACATCTTGAAGTTTTCCAAGTGCACTTGCTGTGGAAGAAAG
	ATTAAGTACTTTATCAATCCTTTCATCAAGTTCAAAAGTGATATTCACAC			CAAAATTGGAGCTAAGTTGTTTAACAAGCGTGTTTAAAGCTTGTGCATTT
	AACTCATTTACTTCTGTACCGAGTTCAACTGTATAGGCAGAGCACTTCTC			AACTTTGTCAAGACGTGAAAGGATATCATTTAAAACACTTGAAATTGCAC
	CAGATACTGGTTGCAAAGTTTTTATGACAGCATCTGCCACAACACAGGCG			AAACTTTGAAGTCTGCCTGTGATCAACCTATCAATTTGCACTTCAGCCTC
	TGTAGCCATACTCCACTCATCTAAATCAATGCCCAGTGGTGTAAGTAATT			GAAGCTCTGATTTCTGCAGCTCTAATTAATTGTTGAGTCACATATGTCTG
	TACATATGTGAAGCCAATTTAAACTCACCAGACTCATCAAATAAGTAGTA			TTTTGATTGTCCAAGTACACACTCTGACATTTTAGTAGCAGCAAGATTAG
	TCTTCTTCTTCACAATCACCTTCTTCTTCATCCTCATCTGGAGGGTAGAA			TGACTGAGGGAAGGACATAAGATGATAGCCCTTTCCACAAAAATCAACTC
	CTTGGTAATCATCTTCAGTACCATACTCATATTGAGTTGATGGCTCAAAC			TCTTGTGCAGGGACATAAGTCACATGCAAGAAGACTACACCATGAGGTGC
	TTCTTCAGGTTGAAGAGCAGCAGAAGTGGCACCAAATTCCAAAGGTTTAC			AGTGTGCTTTTCCATCATGACAAATGGCAGGAGCAGTTGTGAAGTTCTTT
	TGACCAACAGTTTGTTGACTATCATCATCTAACCAATCTTCTTCTTGCTC			AAAATTCCTTTGTGTTACAAACCAGTGTGTGCCATTTGAAACAAAGACAC
	TCAACAATTGTTTGAATAGTAGTTGTCTGATTGTCCTCACTGCCGTCTTG			CAGTTACCAGACACAAATGTGTTGTCTGTAGTAATGATTTGTGGTTCATA
	CAATAGTCTGAACAACTGGTGTAAGTTCCATCTCTAATTGAGGTTGAACC			GTTGCAAAGGATCATAAACTGTGTTGTTGACAATTCCTATTACAACATCA
	CAATGTCTGCATTTTTAATGTATACATTGTCAGTAAGTTTTAAATAACCA			ATCTGGTGATGTATGATTCTTAAAATATTTATCTAACTCCTCCTTGAATG
	ACATTGGCTGCATTAACAACCACTGTTGGTTTTACCTTTTTAGCTTCTTC			TGAATGTTTACAACTGAAGCATTAATGCCAGAGATGTCACCTAAATCAAC
	TAGTAGCCTTATTTAAGGCTCCTGCAACACCTCCTCCATGTTTAAGGTAA			AGAGATTCATTTAAATTCTTGGCAACCTCATTGAGGCGGTCAATTTCTTT
	AAGTGGTCCATTAGTAGCTATGTAATCATCAGATTCAACTTGCATGGCAT			TACCATGGCCATTTTATATACTGCTCATACTTTCCAAGTTCTTGGAGATC
	ACAGTGTTTAGCAAGATTGTGTCCGCTTAAAACACAACTACCACCCACTT			TTGTCACCATTACTATGGCAATCAAGCCAGCTATAAAACCTAGCCAAATG
	TAAGAAGTTGAATGTCTTCACCTTTGTTAACATTTGGGCCGACAACATGA			ACAACAGCCCTTGAGACAACTACAGCAACTGGTCATACAGCAAAGCATAA
	TAATGGTGCAAGTAGAACTTCGTGCTGATTAAAATTTTCATAAGCACTCT			AGCACTGGCTCAGAGTCGTCTTCATCAAATTTGCAGCAGGATCCACAAGA
	CAAACTCTTAAAGAATGTATAGGGTCAGCACCAAAAATACCAGCTGATAA			CATAAACAAATCCATAAGTTCGTTTATGTGTAATGTAATTTGACTCCTTT
	TAGAGATTTTTATCAAAGACAGCTAAGTAGACATTTGTGCGAACAGTATC			AGCATCCTTGATTTCACCTTGCTTCAAAGTTACAGTTCCAATTGTGAAGA
	GGAATCTCAGCGATCTTTTGTTCAACTTGCTTTTCACTCTTCATTTCCAA			GAGGCTTGTATCGGTATCGTTGCAGTAGCGCGAACAAAATCTGAAGGAGT
	CTGTTCAACTGAAGGTTTACTTTCAGTTATAAATGGCTTAACTTCCTCTT			GAAAAACAGCAAGAAGTGCAACGCCAACAATAAGCCATCCGAAAGGGAGT
	TGTTGTAACTTCTTCAACACAAGCTTTGATTTTCTTATCATCTTGTTTTC			AGAGTGCTAGTTGCCATCTCTTTTTGAGGGTTATGATTTTGGAAGCGCTC
	TAATGTCAATATAAAGTAACAAGTTTTCTGTGAGGAACTTAGTTTCTTCC			AACGAGCAAAAGGTGTGAGTAAACTGTTACAAACAACAACAGCAAGTTGC
	GATGTCAATGTCACTAACAAGAGTGGCAGAATCTGGATGAAGATTGCCAT			TACTCTGCAAGAAGTAGACTAAAGCATAAAGATAGAGAAAAGGGGCTTCA
	TCTTGAACAACATCACCCACTATATATGGAGCATCTTTCTTTAAGAAAGT			GAACGGCATTTCCAGCAAAGCCAAAGCCTCATTATTATTCTTACAAAGTT
	TAGTGCCACCAGCCTTTTTAGTAGGTATAACCACAGCAGTTAAAACACCC			AACAATTAGTATGCCAGCAAAGAAAATAGTTGGCATCATAAAGTAATGGG
	TTATATAATTGTCTGTTGGCACTTTTCTCAAAGCTTTCGCTAGCATTTCA			AGTAATGACAATTGAAGAAGTTACACTATTGTAAGGTATACAATAGTCGT
	CTTTGCCTCCTCTACAGTGTAACCATTTAAACCCTGACCCGGGTAAGTGG			CCAATCTGGTAGTCATGTTCAGAAATAGGACTTGTTGTGCCATCACCTGA
	ATAATAGATGGTAGAATGTAAAAGGCACTTTTACACTTTTTAAGCACTGT			ACTGTGTAATACAACACAGTCTTTTACTCCAGATTCCCATTTTTCAGTAT
	CTCGCAAATTCCAAGAAACAGTTCCAAGAATTTCTTGCTTCTCATTAGAG			TCTGTACTCAATTGAGTTGAGTACAGCTGGTAATAGTCTGAAGTGAAGTA
	CCACACAGACAGGCATTAATTTGCGTGTTTCTTCTGCATGTGCAAGCATT			AGGCTCATCAACAATTTTATTGTAGATGAAGAAGGTAACATGTTCAACAC
	TTTAATACCCTTATATTTACGCTGTATAGTTGAAACTATGGCTTTAGTTT			TTAACAACTCCGGATGAACCGTCGATTGTGTGAATTTGGACATGTTCTTC
	TACTGGTGTAAAAGTAAAATCTAGCACCATAATCAACCACACCCTCTTGT			GCACGCTAGTAGTCGTCGTCGGTTCATCATAAATTGGTTCCATTACTGGA
	AGTTTCATTTAGATCGTTAAGTGTGTTGATAAGTGACGCTACAGTTGTTT			CGAAACGAATGAGTACATAAGTTCGTACTCATCAGCTTGTGCTTACAAAG
	TCTTCCAAATTTAAGCCATGTGTTACATAGCCAAGTGGCATTGTAACAAG			AAAGCAAGAAAAAGAAGTACGCTATTAACTATTAACGTACCTGTCTCTTC
	AAACAGAAACTGTAGCTGGCACTTTGAGAGATCTCATATACCGAGCAGCT			ACAATCGAAGCGCAGTAAGGATGGCTAGTGTAACTAGCAAGAATACCACG
	AGAAGAAGAAGTAAGATAACCATTATACGCTGTAACAGCATCAGGTGAAG			AAAAGAAGGTTTTACAAGACTCACGTTAACAATATTGCAGCAGTACGCAC
	AATAGGACCAATCTTTATAGGAACCAGCAAGTGAGATGGTTTCAATAAAA			AAGATCAGGAACTCTAGAAGAATTCAGATTTTTAACACGAGAGTAAACGT
	AATATACACTTTTATCACCTCTCTTAAGAAATTCTATACCTAGTTGTGTA			TAAAATTAAAGTTCCAAACAGAAAAACTAATATAATATTTAGTTCGTTTA
	AAAGGTGATAACTTCACCATCTAGGTGGAATGTGGTAGGATTACTAGTGT			AGCTTTTTAAGCTCTTCAACGGTAATAGTACCGTTGGAATCTGCCATGGC
	TCTACTGTTGTAAACACCTTAATAGTCCTCACTTCTCTCAAAGAAAGAAG			AAATCCATGTAAGGAATAGGAAACCTATTACTAGGTTCCATTGTTCAAGG
	GTCCATATGTCATTGACATGTCCACAACTTGCGTGTGGAGGTTAATGTTG			TAATTATATACAAAAACCTATTCCTGTTGGCATAGGCAAATTGTAGAAGA
	AGGTTTTATTTTAGTAACATCAGCTCCATCCAAATAAGTTGGACCAAACT			CACAAAACAAGCTAAAGTTACTGGCCATAACAGCCAGAGGAAAATTAACT
	GAGTGTCATCATTAGGTAAAACATAAAATGTTTTACCTTCATGTGAATTA			GCGATAGCAATTCCACCGGTGATCCAATTTATTCTGTAAACAGCAGCAAG
	CAGAAAACTAGGATCAGTTGTGTGGTAGTACTCAAAAGCCTCAACACGTA			AAGAAGCAATGAAGTAGCTGAGCCACATCAAGCCTACAAGACAAGCCATT
	TGTGGGTATTTCCACTTTTTAGTGTGATTTAATGCTGACATGTACCTACC			AGTTTCTGGATTGAATGACCACATGGAACGCGTACGCGCAAACAGTCTGA
	CAAGATAACAGTTGTTATCTGCCCATTTAATAGAAGTTAAACCATTAACT			AGCGGTCTGGTCAGAATAGTGCCATGGAGTGGCACGTTGAGAAGAATGTT
	AGGTGGATTAAACTTCAACTCTATTTGTTGGAGTGTTAACAATGCAGTGG			GAAGATGTCCACGAAGGATCACAGCTCCGATTACGAGTTCACTTTCTAGA
	TGCACAAAAGTTAGCAGCTTCACCAGCCCTTGCTCTGTAATAAGCATCTT			TTTAGGCAGGTCCTTGATGTCACAGCGTCCTAGATGGTGTCCAGCAATAC
	TCTCTAACATCACCTAACTCACCTACTGTCTTATTACAGTAGGCTAAGAT			GCTCCCAATTTGTAATAAGAAAGCGTTCGTGATGTAGCAACAGTGATTTC
	ACTCTTTTGCAAGAATCTAAATTGGCATGTTGAAACAAGTAACTCATTGT			TGTAGCGACTGTATGCAGCAAAACCTGAGTCACCTGCTACACGCTGCGAA
	CCTTAAGGGTTGTCTGCTGTTGTCCACAAGTTTTACACACCACGTTCAAG			ATTGTCACTGCTACTGGAATGGTCTGTGTTTAATTTATAGTTGCCAATCC
	TTCTTAAATTGTTCATAAGAAAGTGTGCCCATGTACATAACAGCTTCTAC			AGTCAACGAGATGAAACATCTGTTGTCACTTACTGTACAAGCAAAGCAAT
	CTAGATATTTTGTAGCTTGTTTACCACACGTACAAGGTATCTGAACACCT			ACTTTAAAAGTCCTCATAATAATTAGTAATATCTCTGCTATAGTAACCTG
	ATACTGAGCAGGTGGTGCTGACATCATAACAAAAGGTGACTCCTGTTGTA			GATAAATTTTTAATTATGAGGTTTATGATGTAATCAAGATTCCAAATGGA
	TAATTACCAGTGTACTCACTAGCACAAGTAAATGTACCATGCTTAAGTTC			TTGGTTGCTCTTCATCTAATTGAGAATATTTATTCTCAGTTAGTGACTTA
	GTAAAGCACCGTCTATGCAATACAAAGTTTCTTTAGAAGTTATATGTTTA			TATCAGTGCCAAGAAAAGAATAATTTTCATGTTCGTTTAATCAATCTCCA
	TTTGTAGAAAACATCCGTAATAGGACCTTTGTATTCTGAGGACTTTGTAA			GTACCTCTAACACACTCTTGGTAGTGATAAAGCTCACAAGTAGCGAGTGT
	ACACCATCCAATTTATAAGTAACTGGTTTTATGGTTGTTGTGTAACTGTT			GAATTGCCCTCGTATGTTCCAGAAGAGCAAGGTTCTTTTAAAAGTACTGT
	TTGTCTTTCTTATAATAATTGTCCAACTTAGGGTCAATTTCTGTACAAAC			AGTGCTAAAGCAAGTCAGTGCAAATTTGTTATCAGCTAGAGGATGAAATG
	TTGGATATGGTTGGTTTGGTACAAGATCAATTGGTTGCTCTGTGAAATAA			CGTAACTGATAGACGTGTTTTACGCCGTCAGGACAAGCAAAAGCAAATTG
	CAGCAAATTTGATATTATCACATACAAACTTAAAATTATCGAAGCTTGCG			CTTGAACTTCCTCTTGTCTGATGAACAGTTTAGGTGAAACTGATCTGGCA
	AAGCTCTCTTGAAGCAGGTTTCTTATAACCAGTTAACTGGTTTAAATCAT			TGTTATAAACACTATTGCCGCAACAATAAGAAAAATTGGAGAGTAAAGTT
	GTTTATAATCAATAGCCACCACATCACCATTTAAGTCAGGGAAAAATGTA			AATAGAAGTCAATTAATGAAAGTTCAATCATTCTGTCTTTCTTTTGAGTG
	AACAATAGGTTTATGTAACAATTTAGCTCCTTTCTTAAAAGAGGGTGTGT			AAAAGATAATAAGCATAATTAAAACAAGGAATAGCAGAAAGGCTAAAAAG
	CAGGTATTTGGTTTATACGTGGCTTTATTAGTTGCATTGTTAACATGCCA			CGTTTAGGCGTGACAAGTTTCATTATGATCTTGCAGTTCAAGTGAGAACC
	CATCAAACGAATTTGATGTTTCAACTGGTTTTGTGCTCCAAAGACAACGT			AAATGCAGCTACAGTTGTGATGATTCCTAAGAAAACAAGAAATTTCATGT
	ATCTTCGCAGGCAAGATTATCCATTCCCTGCGCGTCCTCTGACTTCAGTA			TCAACTACATATGGTTGATGTTGAGTACATGACTGTAAACTACATTCTTG
	GTCTTTCTGTATGGTAGGATTTTCCACTACTTCTTCAGAGACTGGTTTTA			AGCTCCTACTCTAATATACCATTTAGAATAGAAGTGAATAGGACACGGGT
	AGTATAATGTCTCCTACAACTTCGGTAGTTTTCACATTACACTCAAGAAC			TTAGAACCAGCCTCATCCACGCACAATTCAATTAAAGGTGCTGATTTTCT
	TCTACATAAGCAGCCATTAGATCTGTGTGGCCAACCTCTTCTGTAATTTT			GTAAACAGGAAACTGTATAATTACCGATATCGATGTACTGAATGGGTGAT
	CTAATACTCTAGATAATTCATTAGGTTTCTTAATAGTAAGACTAGAATTG			ACGCACTACAAGACTACCCAATTTAGGTTCCTGGCAATTAATTGTAAAAG
	AAGGGACACTATTAACAGCAGCTAAACCATGAGTAGCAAGGGTTTTCAAA			AAAACAACACGAACGTCATGATACTCTAAAAAGTCTTCATAGAACGAACA
	ACTAACAACTTTGTTAAGAAAAGGCTTAGCATAATTAGCTATAGTATCCC			ATTTTGGGGTCCATTATCAGACATTTTAGTTTGTTCGTTTAGATGAAATC
	TAATTAGTACAAACACGGTTTAAACACCGTGTAACTATGTTAGTAGTTGT			CCAGTTGAATCTGAGGGTCCACCAAACGTAATGCGGGGTGCATTTCGCTG
	ACTTCTAGTAAAAGTACACAATTGTAGCAATAAAGTAAAGAAATAAGGCA			GCCGACGTTGTTTTGATCGCGCCCCACTGCGTTCTCCATTCTGGTTACTG
	GTATTCTTTGCTATAGTAGTCGGCATAGATGCTTTAATTCTAGAATTTGT			TTGAGTGAGAGCGGTGAACCAAGACGCAGTATTATTGGGTAAACCTTGGG
	GACTTCAAATAATTAAATGAAGCCTCTAGACAAAATTTACCGACACTCTT			TTAATTGGAACGCCTTGTCCTCGAGGGAATTTAAGGTCTTCCTTGCCATG
	TAGGCAAACACTTAATAGTAAAAACCAAATTATAATATTTATCAGTTTAG			TGGTAGCTCTTCGGTAGTAGCCAATTTGGTCATCTGGACTGCTATTGGTG
	AAATTAGACATTAAAACACCTAAAGCAGCGGTTGAGTAGATTAAAGAACC			CCATCTTGGACTGAGATCTTTCATTTTACCGTCACCACCACGAATTCGTC
	TAGAGTTCAAATAGCCTTCTCTGTAACCAGTACAGTAAGAAGGCATGCCT			TAGCACCATAGGGAAGTCCAGCTTCTGGCCCAGTTCCTAGGTAGTAGAAA
	AACACTACAAGGTATAGAACCAGTACAGTAGGTTGCAATAGTGACATTAG			TGGTGTATTCAAGGCTCCCTCAGTTGCAACCCATATGATGCCGTCTTTGT
	ATAGTTTCTAAAGAAGGATAGGTGTCTAAAGAATCTAAACCACTAAGACA			AGCACGATTGCAGCATTGTTAGCAGGATTGCGGGTGCCAATGTGATCTTT
	ACTCTGCAACTAAGCCAAAAGCAGTTAAATCCCATTTAAAAGATGAAATG			TCCCTTCTGCGTAGAAGCCTTTTGGCAATGTTGTTCCTTGAGGAAGTTGT
	GCCAATCCAAGTACATAGAAAAACCTAGTGAAAAGAATATATGCCAAAAA			GTTGCGACTACGTGATGAGGAACGAGAAGAGGCTTGACTGCCGCCTCTGC
	TATTAACCACATAAGCCAAGAATTACTAATAAAATGTACTGCAAAATAGC			CTAGCAGGAGAAGTTCCCCTACTGCTGCCTGGAGTTGAATTTCTTGAACT
	ATGTACATTCTAACCATAGCTGAAATCGGGGCCATTTGTACAAGATTAAT			TGTCAAGCAGCAGCAAAGCAAGAGCAGCATCACCGCCATTGCCAGCCATT
	ATGAATTACAACCGTCTACAACATGCACATAACTTTTCCATACATAATAA			TAGAAGCCTCAGCAGCAGATTTCTTAGTGACAGTTTGGCCTTGTTGTTGT
	ACATTCGACTCTTGTTGCTCTATTACGTTTGTAACACATCATACAAGTTG			TTGTGTTACATTGTATGCTTTAGTGGCAGTACGTTTTTGCCGAGGCTTCT
	CTCCATTAGCATAGACATAAAAGGACCTTCTAACACCATTAACAATAGTT			TGGTCCCCAAAATTTCCTTGGGTTTGTTCTGGACCACGTCTGCCGAAAGC
	TGTATCACAATTAACACAATTCCAATTGTGTAGTTTGCAAAAGCCTTTAC			TGTGCAATTTGCGGCCAATGTTTGTAATCAGTTCCTTGTCTGATTAGTTC
	GACAAGTCTCTCGCAACTTCATCACTAATAAATGTACTACCAGCACAGAA			CCATGCCAATGCGCGACATTCCGAAGAACGCTGAAGCGCTGGGGGCAAAT
	ACGATGTAAGAAGACTGGTCAGTAGGATTTATTGGTCTTTTAAACTGTAG			CAATTTGATGGCACCTGTGTAGGTCAACCACGTTCCCGAAGGTGTGACTT
	CTTTATCAAAGTAAAGATGGATGGAACCATTCTTCACTGTAACACTATCA			CGTCAATATGCTTATTCAGCAAAATGACTTGATCTTTGAAATTTGGATCT
	TTTAGTGTTATTAGCTCTCAGGTTGTCTAAGTTAACAAAATGAGAGAGAG			GTCTCTGCGGTAAGGCTTGAGTTTCATCAGCCTTCTTCTTTTTGTCCTTT
	CTTCACATTTTGATTTACCATCAAAAACTATAACATTAATAGGCAATGAA			TCATGGATTGTTGCAATTGTTTGGAGAAATCATCCAAATCTGCAGCAGGA
	TTGACACATAAGCTGACTGTAGTAAACAGACGCTGATTTTGCAGATGATT			CTGCCTTGTGTGGTCTGCATGAGTTTAGGCCTGAGTTGAGTCAGCACTGC
	CGCACTATCACCAACATCAGACACTAATGCCTGATCTAGTAACAGTATAG			AGTAGACTATATATCGTAAACGGAAAAGCGAAAACGTTTATATAGCCCAT
	GTTGATGAAAACGTATTAACGTAAGCATCAAACATTTTAACTGCAACTTC			TAACTACATCTACTTGTGCTATGTAGTTACGAGAATTCATTCTGCACAAG
	CTTCTGCAGTTGCAACTAGTGTTTTGAGTTTTTCCATTGGTACGTTAAAA			TCCTCCCTAATGTTACACACTGATTAAAGATTGCTATGTGAGATTAAAGT
	AATAAAAGTAGATAAGACATTGTCTAAGGACACATTCTTTGCAAGTTCAG			CTCGATCGTACTCCGCGTGGCCTCGGTGAAAATGTGGTGGCTCTTTCAAG
	ACATCTTTAGTTTCTACATCTGAATCAACAAACCCTTGCCGAGCTGCTGA			ATTAGGGCTCTTCCATATAGGCAGCTCTCCCTAGCATTGTTCACTGTACA
	CGCCAGTAACTTCTATGTCAGATTGATGTGACAATTTAAGACATTCAACA			AGAAGCTATTAAAATCACATGGGGATAGCACTACTAAAATTAATTTTACA
	TGTCATGTTTTCAACTTTGTTATAGGTGAGCATATAGTTATTACAACTAT
	GCATTAATATGACGCGCACTACAGTCAATACAAGCACCAAGGTCACGGGG
	AAATCTTTAACGTTCCATATCAAAGCAATGTTGTGACTTTTTGCTACCTG
	TTTTAGCAGCACTACGTATTTGTTTTCGTAGTTGTTCAGACAATGACATG
	AACAACTTGTCTAGTAGTTGCACATGTCAACTTAAAAGGTAAGTTATTCT
	ATTATTAACAATTTTACCACCCTTAAGTGCTATCTTTGTTGTTACAACAT
	TAGCAGCAACAAAAAGGAACACAAGTGTAACTTTAATTAACTGCTTCAAC
	AAAGTCAGTATGTTTAGACATGACATGAACAGGTGTTATTAAATAGAAAA
	TCACGAGTGACACCACCATCAATAGCCTTGTATCCTATGATTTCACTTGA
	ATGTGTCAAAATCAGCATGTTTGTTAGCAAAACAAGTATCTGTAGATGCT
	CAATGGGCAAGCTTTGTCATTAGTATAACTACCACCACGCTGGCTAAACC
	GGCAAACCAGGCACGACAAAACCCACTTCTCTTGTTATGACTGCAGCAAT
	CTAGGTAAGAAATGCAAAAAGTCACCATTAGTTGTGCGTAATATCGTGCC
	CTATAAGTTTTGATGGTGTGTAACAGATGTTACCAACTGCACTAAAAACT
	TGTACATTCAGCAGCCAAAACACAAGCTGATGTTGCAAAGTCAGTGTACT
	ATTGGTATCATAACAATATGGTACTGGCTTACCAGAAGCATCTTTAAAAA
	ATAACGTGTGTCAGGGCGTAAACTTTCATAAGCAACAGAACCTTCTAGTA
	ACCTTCAAGGTAGGTGTTAGGAAATTGAATAATAGAGCCATCCATGAGCA
	AGTGCCGTGCCTACAGTACTCAGAATCAAAAGTTGTTACCACTCTAACAG
	AGTACCCATCTACCACTAGTAGATACACAAACACCAGCTTCTGATCTTTC
	CATCTACACCACAGAAAACTCCTGGTAAAGATCTGTAATAATCATTGTTA
	ACCAATAGGTTGAATTAGTGGTGTAAACATATTAGTAAGTAAATTTACAG
	TACGATAGCTACAATACCACCAGCTACTATAGATGCTGATATGTCCAAAG
	TTCACCAAAAGCTCTTCTAAACCTCATAAAATAGTAGGCAAGGCATGTTA
	GTACAGTGAATGACATAAGGAATAGTAAAGTATTAAAGGCAACTACATGA
	AATAACAGAATAAACACCAGGTAAGAATGAGTAAACTGGTGTTAAACAGA
	CTGAATATGTGCTAAAAAAGAAACATCATTAGTAAGATAAAATGTCAAGT
	ATAAGCAATTGTTATCCAGAAAGGTACTAAAGGTGTGAACATAACCATCC
	CGTCTCTTTAGGTAATTACTAAAGAACCAATAGAAATGCTTTGTGGAAAT
	ACAGCGCAGCTTCTTCAAAAGTACTAAAGGAAACACCATTAAAGACTACA
	GGTAATAGCACATCACTACGCAACTTTAGATACATTTCTTTATTTAACAA
	AATACTTGTACTTATTATAAAGAGCTAAGTATCTATTATATTGCGTAAGA
	ATGACAACAAGCAGCTTCTCTGTAGCTAGTTGTATCCATTGCTCCACTAA
	TAAAGAACATCAGAACCTGAGTTACTGAAGTCATTGAGAGCCTTTGCGAG
	ATTTTTCTAAAACCACTCTGCAAAACAGCTGAGGTGATAGAGGTTTGTGG
	CACAAGTTACTTGTACCATACAACCCTCAACTTTACCAGATGGGAATGCC
	TGGACAGTAAACTACGTCATCAAGCCAAAGACCGTTAAGTGTAGTTGTAC
	TCTTCATAATTAGGGTTAAGCATGTCTTCAGAGGTGCAGATCACATGTCT
	CATTACCAGCCTGTACCAAGAAATTATGATTAGACTTACGAATGAGTAAA
	ACCTTAAGCTTAAGTACACAATTTTGCATAGAATGTCCAATAACCCTGAG
	GTTGAATGCGAACAAACTTATACTTAGGTGTCTTAGGATTGGCTGTATCA
	ACCAGATGGTGAACCATTGTAACAAGCTAACACTGAAAAAGTCTGTCCTG
	AGGAATGAACCCTTAATAGTGAAATTGGGCCTCATAGCACATTGGTAAAC
	AGACACAGTCATAATCTATGTTAAAACCAACACTACCACATGAACCATTA
	TGCCAGCATGAACTCCAGTTGGTAATTCCATATGGTGCATGTAACAAAAA
	CTTGTGCTGTTTGCCTGTCAACAAAAGGTCCATAAAAGTTACCTTCTAAG
	CGTACAACCAAGCTAAAACATTAACTGTAATAGTTGTGTCCGTACCAGCT
	AGTTGTGGTAAATCGATTGAGAAACCACCTGTCTCCATTTATAACAGCAG
	GTTAGAGGTTCATAATTGTACTTCATAGCCACAAGGTTAAAGTCATTAAG
	CAATTCCAGTTTGAGCAGAAAGAGGTCCTAGTATGTCAACATGGTCTTGT
	GGTACGTCCATTCATACCATTTTGCAGTAATTCTTTTAATGAAGCACACA
	ACAACATCAAAAGGTGTAAATTCATCTTCTAATAAAGCACTACCCAATAT
	CCTTGATTGTTCTTTTCACTGCACTTTGGAAAGTAACACCTGAGCATTGT
	TAAAACTAAAAGTGAAGTCAAAATTGTGAGTAACAACCAGTGGTGTGTAC
	ATAGCAATAATACCCATAGCAAAAGGTAAAAAGGCATTTTCATACAAAAA
	ATAGACCATATTAAAATAAGCTACAGTGGCAAGAGAAGGTAACAAAAACA
	TCAACCATATCCAACCATGTCATAATACGCATCACCCAACTAGCAGGCAT
	CTGATGCATACATAACACAGTCTTTTAGCTTAAAACCAGACAAACTAGTA
	ACCATCATCATACACAGTTCTTGCTGTCATAAGGATTAGTAACACTACAG
	ACTTTATAAACGAGTGTCAAGACATTCATAAGTGTCCACACTCTCCTAGC
	TTATAAGAGCCCACATGGAAATGGCTTGATCTAAAGCATTACCATAATAA
	CAAAAACATGACAGTTGTAACTACACCTGAGTAGTTAGAAGTAACAGAGA
	TTACCAGTTATGAAGAAAATAGGGCAATACTCAACACACATAAAAACAAT
	TACAAAAATAGCCTAAGAAACAATAAACTAGCATTATACACTGAAGTGTA
	AGTCAGTCTAAAGTAGCGGTTGAGTAAACAAAAGAGGCCAAAGTAACAAG
	TTCATATATCTAAACTCCTGTGTAGAAACTAAGTAATCATAAACACCAAG
	TGAGTTTGAAGGCATCTATGCTATTCTTGGGTGGGAGTAGTCCCTGTGAA
	AGTGGCTACTTTGATACAAGGTTTGCCACCAACACCCAACAATTTAATGT
	AACTGAGAGTAAGACTACTGATGTGCACTTTACATCTGACATTTTAGACT
	GACACATTGAGCCCACAATTTAGATGATGATTCTACTCTGAGTTGTTGCA
	TCAAAGGCTTCAGTAGTATCTTTAGCTAAGAGAATGTCATTGTGTAACTG
	TGTTTATGTCTACAGCACCCTGCATGGAAAGCAAAACAGAAAGTAGTGAA
	AGGCTATAGCTTGTAAGGTTGCCCTGTTGTCCAGCATTTCTTCACAAAGC
	CTTCTTGAGCAGTAGCAAAAGCTGCATATGATGGAAGGGAACTAAACTCT
	CACATTCAAAGACTTCTTCAACTTTTTAAGAACAACTTCAGAATCACCAT
	TTTTCCAACTTACGTTGCATGGCTGCATCACGGTCAAATTCAGATTTAGC
	CCTCAGATCTAGCCTGTTTATACATTTGGGTCATAGCTTGATCAGCCATC
	CATAGTGAAAAGCATTGTCTGCATAGCACTAGTAACTTTTGCCCTCTTGT
	CTTGCATTGTTGATAATGTTGTTGAGTGCATCATTATCCAACTTTCTAAG
	AGTTTGGCTGCTGTTGTAAGAGGTATTATGTTCAAGGGAACACAACCATC
	GTACCATCACACGTATTTTTATATGTGTTATAGTCTGGTATGACAACCAT
	CATCTACAACCTGTTGGATTTCCCACAATGCTGATGCATAAGTAAATGTT
	TAGGTGAATTGTCCATACTAATTTCACTAAGTTGAACAATTTTACTATCT
	TGACAGCAGAATTGGCCCTTAAAGCTGTTACAATAAGAGGCCATGCTAAA
	ACAAGACATCTGTCGTAGTGCAACAGGACTAAGCTCATTATTCTGTAATT
	TAAGCTAACGCATTGTCATCAGTGCAAGCAGTTTGTGTAGTACCGGCAGC
	AATCGGATAACAGTGCAAGTACAAACCTACCTCCCTTTGTTGTGTTGTAG
	AGTACCAGTTCCATCACTCTTAGGGAATCTAGCCCATTTCAAATCCTGTA
	TTAGGACCTTTAGGTGTGTCTGTAACAAACCTACAAGGTGGTTCCAGTTC
	ATACCTCTATTTAGGTTGTTTAATCCTTTAATAAAGTATAAATACTTCAC
	TTGCATTACCAGCTTGTAGACGTACTGTGGCAGCTAAACTACCAAGTACC
	CTTTGTAAGCTTTAGCAGCATCTACAGCAAAAGCACAGAAAGATAATACA
	CAACATCTTAACACAATTAGTGATTGGTTGTCCCCCACTAGCTAGATAAT
	TTGGCTTCCGGTGTAACTGTTATTGCCTGACCAGTACCAGTGTGTGTACA
	CAACGGCAGTACAGACAACACGATGCACCACCAAAGGATTCTTGATCCAT
	ATACTTACCTTTTAAGTCACAAAATCCTTTAGGATTTGGATGATCTATGT
	TTTAAGTGTAAAACCCACAGGGTCATTAGCACAAGTTGTAGGTATTTGTA
	CAACTACAGCCATAACCTTTCCACATACCGCAGACGGTACAGACTGTGTT
	AAAACGATTGTGCATCAGCTGACTGAAGCATGGGTTCGCGGAGTTGATCA
	CTGTGCCGCACGGTGTAAGACGGGCTGCACTTACACCGCAAACCCGTTTA
	TTTATCATTGTAGATGTCAAAAGCCCTGTATACGACATCAGTACTAGTGC
	TTCTTGGAAGCGACAACAATTAGTTTTTAGGAATTTAGCAAAACCAGCTA
	TGTCTCTTAACTACAAAGTAAGAATCAATTAAATTGTCATCTTCGTCCTT
	ATGTTTAGCAACAGCTGGACAATCCTTAAGTAAATTATAAATTGTTTCTT
	CGTGATATATGTGGTACCATGTCACCGTCTATTCTAAACTTAAAGAAGTC
	GCCTTAAAGCATAGACGAGGTCTGCCATTGTGTATTTAGTAAGACGTTGA
	CACAACAATTGTATGTGACAAGTATTTCTTTTAATGTGTCACAATTACCT
	GCGTAATATATCTGGGTTTTCTACAAAATCATACCAGTCCTTTTTATTGA
	ACTGTTTTTAACAAAGCTTGGCGTACACGTTCACCTAAGTTGGCGTATAC
	ATGTCAGTACACCAACAATACCAGCATTTCGCATGGCATCACAGAATTGT
	TATGAAATCACCGAAATCATACCAGTTACCATTGAGATCTTGATTATCTA
	ACAATGAATAATAAGAATCTACAACAGGAACTCCACTACCTGGCGTGGTT
	AACATGTGACTCTGCAGTTAAAGCCCTGGTCAAGGTTAATATAGGCATTA
	TCATATTTTAACAAATCCCACTTAATGTAAGGCTTTGTTAAGTCAGTGTC
	CCCAATATTTAAAATAACGGTCAAAGAGTTTTAACCTCTCTTCCGTGAAG
	GAATGCATCTGTCATCCAAACAGTTAACACAATTTGGGTGGTATGTCTGA
	AACTTGTAGGTGGGAACACTGTAGAGAATAAAACATTAAAGTTTGCACAA
	TGGTATCCAGTTGAAACTACAAATGGAACACCATCAACAAATATTTTTCT
	AGCTATGTAAGTTTACATCCTGATTATGTACAACACCTAGCTCTCTGAAG
	CATAGCAGGGTCAGCAGCATACACAAGTAATTCCTTAAAACTAAGTCTAG
	GAAAAGCACGTAGTGCGTTTATCTAGTAATAGATTACCAGAAGCAGCGTG
	TACCGGGTTTGACAGTTTGAAAAGCAACATTGTTAGTAAGTGCAGCTACT
	TCCTTAAAGAAACCCTTAGACACAGCAAAGTCATAGAAGTCTTTGTTAAA
	CATTACCATCCTGAGCAAAGAAGAAGTGTTTTAATTCAACAGAACTTCCT
	ACACATTGTTGGTAGATTATAACGATAGTAGTCATAATCGCTGATAGCAG
	TCAAAGTACTTATCAACAACTTCAACTACAAATAGTAGTTGTCTGATATC
	GGTTGTTGACGATGACTTGGTTAGCATTAATACAGCCACCATCGTAACAA
	ATCATAATAAAGTCTAGCCTTACCCCATTTATTAAATGGAAAACCAGCTG
	TTACGTTTTGTATATGCGAAAAGTGCATCTTGATCCTCATAACTCATTGA
	TTTGCACTAATGGCATACTTAAGATTCATTTGAGTTATAGTAGGGATGAC
	TGGTCATAGTACTACAGATAGAGACACCAGCTACGGTGCGAGCTCTATTC
	ACAGTAGCTCCTCTAGTGGCGGCTATTGATTTCAATAATTTTTGATGAAA
	TTTTTAACATGTTGTGCCAACCACCATAGAATTTGCTTGTTCCAATTACT
	AGGATAATCCCAACCCATAAGGTGAGGGTTTTCTACATCACTATAAACAG
	ACAAGTGAGGCCATAATTCTAAGCATGTTAGGCATGGCTCTATCACATTT
	TATAGAAACGGTGTGACAAGCTACAACACGTTGTATGTTTGCGAGCAAGA
	CGCCACACATGACCATTTCACTCAATACTTGAGCACACTCATTAGCTAAT
	AAGCAGTTGTGGCATCTCCTGATGAGGTTCCACCTGGTTTAACATATAGT
	ATTAACATTGGCCGTGACAGCTTGACAAATGTTAAAAACACTATTAGCAT
	TTGCGGACATACTTATCGGCAATTTTGTTACCATCAGTAGATAAAAGTGC
	TGTCAACATCTCTATTTCTATAGAGACACTCATAAAGTCTGTGTTGTAAA
	CATTGAGAAATGTTTACGCAAATATGCGTAAAACTCATTCACAAAGTCTG
	GATGCATAAGTGCTATTGAAACACACAACAGCATCGTCAGAGAGTATCAT
	TTTGATAATAAAGAACTGACTTAAAGTTCTTTATGCTAGCCACTAGACCT
	AGTAAGGTCAGTCTCAGTCCAACATTTTGCTTCAGACATAAAAACATTGT
	ACCCTGTTTAACTAGCATTGTATGTTGAGAGCAAAATTCATGAGGTCCTT
	GCCGGCCCCTAGGATTCTTGATGGATCTGGGTAAGGAAGGTACACATAAT
	CGTTCAATCATAAGTGTACCATCTGTTTTTACGATATCATCTACAAAACA
	TGATTAGGATGTTTAGTAAGTGGGTAAGCATCTATAGCTAAAGACACGAA
	CATGTAGCTTTCTTATGTATTGTAAGTACAAATGAAAGACATCAGCATAC
	ATTAGTAAGCATAACAGAATACATGTCTAACATGTGTCCTGTTAACTCAT
	GTGTACATAGCCTCATAAAACTCAGGTTCCCAATACCTTGAAGTGTTATC
	GTGAATTGCAAAGAACACAAGCCCCAACAGCCTGTAAGACTGTATGCGGT
	ACAACATAAGAATGGTCTACGTATGCAAGCACCACATCTTAATGAAGTCT
	GACAAGACTAATTTATGTGATGTTGATATGACATGGTCGTAACAGCATTT
	TCACATCTGTGACATCACAACCTGGAGCATTGCAAACATACGGATTAACA
	GTGGTTTATGTGATTTACAATAATAGCTCATACCTCCTAAGTAAAGTTGA
	TTTATATAAACCAAAAACTTGTCCATTAGCACACAATGGAAAACTAATGG
	GTTGCAATTGCATTAAAGTCAGTAACATTATCGCTACCAACACATGTATT
	GTCTTTCAGTACAGGTGTTAGCTAAAATGTAATCACCAGCATTTGTCCAG
	TTTAAATGTCTCCTCAGTAGCTTTGAGCGTTTCTGCTGCAAAAAGCTTGA
	AATTCTCTGTCAGACAGCACTTCACGTACAGTAGCAATACCATAAGACAG
	AATTTCGGTTAAGTGGTGGTCTAGGTTTACCAACTTCCCATGAAAGATGT
	TCTCCTATTTGTACTTTACTGTTTTTAGTTACACGATAACCAGTAAAGAC
	GTACCTCGGTAAACAACAGCATCACCATAGTCACCTTTTTCAAAGGTGTA
	ACTTAATGGCATTACTGTATGTGATGTCAGCACAAAATAATCACCAACAT
	TATAAGCCAGTAATTCTAACATAGTGCTCTTGTGGCACTAGTGTAGGTGC
	TTGATAATTTGCAACATTGCTAGAAAACTCATCTGAGATATTGAGTGTTG
	CCAGTACCAGGTGGTCCCTGGAGTGTAGAATACTTTTGCATACCAACCTT
	TGCGAGCAGAAGGGTAGTAGAGAGCTAGGCCAATAGCAAAATGACTCTTA
	CTTCTCACATAGTGCATCAACAGCGGCATGAGAGCAAGCTGTATACACTA
	CGTGCAGGTATAATTCTACTACATTTATCTATAGGCAAATATTTTAATGC
	GTTCTAATGTTGAATTCACTTTGAATTTATCAAAACACTCTACACGAGCA
	TATATCTGCTGTCGTCTCAGGCAATGCATTTACAGTACAAAAGACATACT
	GACAACACTCAAATCATAATTTGTGGCCATTGAAATTTCATCAAAGACAA
	TGAGCAGGGTCGCCAATGTACACATAGTGCTTAGCACGTAATCTGGCATT
	ATTCTGGTTCTAGTGTGCCCTTAGTTAGCAATGTGCGTGGTGCAGGTAAT
	GGAACATGTCTGGACCTATAGTTTTCATAAGTCTACACACTGAATTGAAA
	AGCACTCACAGTGTCAACAATTTCAGCAGGACAACGCCGACAAGTTCCGA
	AAGCATTGAGCTGATTTGTCTTTATGTGCTTTAAGCTTATTATCATAAAC
	TTAATTGCAGATGAAACATCATGCGTGATAACACCCTTATAAAACATTTT
	AAGCAGGGTTACGTGTAAGGAATTCTCTTACCACGCCTATTTGTGGCCTG
	CAAAATCTTTGAGGCTACAGCATTCTGTGAATTATAAGGTGAAATAAAGA
	ATAGTCATATTCTGAGCCCTGTGATGAATCAACAGTTTGAGTTGGTAGTC
	AATCTGTTTACATTACAAGAGTGAGCTGTTTCAGTGGTTTGAGTGAATAT
	TCAGACATTATGCAAAGTATGCCTACTTTTGCTCTGGTAATAGCAACATT
	CTACGTGGAATTTCAAGACTTGTAAATTGCAACTTGTCATAAAGGTCTCT
	CAATCTTTAAAGAGTCCTGTTACATTTTCAGCTTGTAAAGTTGCCACATT
	TGAGGTGTGTAGGTGCCTGTGTAGGATGTAACCCAGTGATTACCTTACTA
	GCCAGGTATGTCAACACATAAACCTTCAGTTTTGAATTTAGTGTCAACAC
	TTAAAACCCATCATAGAGATGAGTCTTCTATAGGTCATGTCCTTAGGTAT
	TTCTTCGCGGGTGATAAACATGTTAGGGTAACCATTAACTTGATAATTCA
	TGACACCCCTCGACATCGAAGCCAATCCATGCACGTACATGTCTTATAGC
	AAAAACCTAGCTGTAAAGGTAAATTGGTACCAACAGCTTCTCTAGTAGCA
	AGGTGTATCAACATAACCTGTAGGTACAGCAACTAGGTTAACACCTGTAG
	TGATCTCCAGGCGGTGGTTTAGCACTAACTCTGGAAAAATCTGTATTATT
	CTACATTCCAAGGAAGTCCTTTGTACATAAGTGGTATGAGGTGTTTAAAT
	CCCATAAGACAAATACGACTCTGTCAGAGAGATTTTTAAGTGTGTCACTT
	CAGGTCCTATTTTCACAAAATACTTCATAGATGTCAACTCAAAGCCATGT
	GAAGCAGTGGAAAAGCATGTGGCACGTCTATCACATAGACAACAGGTGCG
	TATAGACGTAATCAAATCCAATAGAATGATGCCAACAGGCATAAGTGTCT
	TTGTAGGTTACCTGTAAAACCCCATTGTTGAACATCAATCATAAACGGAT
	CTAGCTACATGTGCATTACCATGGACTTGACAATACAGATCATGGTTGCT
	TAACAAAGCACTCGTGGACAGCTAGACACCTAGTCATGATTGCATCACAA
	AATCTTCAGTTCATCACCAATTATAGGATATTCAATAGTCCAGTCAACAC
	CTAATAATGCAGCTTTAACAACCATGTGTTGAACCTTTCTACAAGCCGCA
	CTTAATAGCTTTAGGGTTACCAATGTCGTGAAGAACTGGGAATTTGTCTG
	CAAGGCTGTGCATCATAGAACTTCCATTCTACATCAGCTTGAGGTACACA
	TGTGAATTTGTCAGAATGTGTGGCATAAGAATAGAATAATTCTTCTATTT
	ATTAGCAGGATATCTATCGACATTGCAATTCCAAAATAGGCATACACCAT
	GGCAAGTTAAGGTTAGATAGCACTCTAGTGTCAAATCTACAAACAATGGA
	CTGGTGTGTGGAATGCATGTTTATTTACATACAAACTGCCACCATCACAA
	CACATGGACTGTCAGAGTAATAGAAAAATGGTAATTGTTTTAAATTAACA
	CTTTAGTGGTACATAATCTATATCTGACACTACTTGTTTTCCATGAGACT
	TGTCTACAGACAGCACCACCTAAATTGCAACGTGTTATACACGTAGCAGA
	AGATCATCATGTTATAAGCATCGAGATACAATCTGTACTCATTAGCATGA
	CCAGAGGTTATAAGTATCAAATTGTTTGTAAACCCACAAGCTAAAGCCAG
	TCCATCAAAGTGTCCCTTATTTACAACATTAAAAGCCACATTTTCTAAAC
	TTTGTGTAAACAGTGTTATTAATGATAGAAACTGGTACTTCACCCTGTTG
	AAAGCTCAAATGCTACATTAACAGGTAATGTTGTTTTATTTTCAAACAAT
	ATTATTGAGTATTTTCACCTCTGGTACTGGTTTAATGTTGCGCTTAGCCC
	TCTCTTTTGTAGTCCCAGATCACAGTATTAGCAGCAATGTCCACACCCAA
	CTATGTCAGTCATAGAACAAACACCAATAGTAGATATATGTGCTGGAGCA
	ATCAAAAAAGACAGTGAGTGGTGCACAAATCGTTTCAGTTGGTTTCTTGG
	ACACCATTACGGGCATTTCTAAATAAGTCTACTTGACCATCAACTCTACC
	TTGGGACCTACAGATGGTTGTAAACCTTTAACACTACCTTCTGTAATAAG
	GTGTTTTTACGGCTTCTCCAATTAATGTGACTCCATTAAGACTAGCTTGT
	TTCAGGTAATTGTTGGACAACACCATCAACTTTCTTATAATAATTGAACT
	TTGACTCCTGGGTTTAAATTCTTGTAAATTTCTACTCTGAGTAAAGTAAG
	TACCGTTCAATGAATTCATCCATAGCTAATTCTAAGAAATCAATTTCCAT
	GACTAAAATCTCCATAAACGATATGTTCGAAGGCATAGCCTTCTAATTTA
	AAAACGTTTAGCTAGTCCAATCAGTAGATGTAAACCACCTAACTGACTAT
	ACTGTACTGTCCATAGGAATAAAATCTTCTAATTCAAAAGGTGATTCCTT
	ACACACACTTAGATGAACCTGTTTGCGCATCTGTTATGAAATAGTTTTTA
	TAGTCACTTTGACAACCTTAGAAACTACAGATAAATCTTGGGATTTTATT
	TTTCTACATGGCCATCTTTACACCAAAGCATAAATGAAATTTCTGTATAG
	AGCAACACCCGGTTGCCACGCTTGACTAGATTGTAATTTTGGGTAAAATG
	GAAGGTCACACTTTTCTAATAGCATTCTTTGCATTTTGTAAAGATTAGGC
	GACATTCATCATTATGCCTTTAGGTAATGTTGCACTATCACCATAATTTT
	GTACAGCTAATGTTAATGTGTTTAAATATTGACACAGTTGAGTATATTTT
	AACTCCTTTATCAGAACCAGCACCAAAATGTATAACTCTCATATTATAGG
	AGCAGCGTACCCGTAGGCAACCACTGTCTTAAAACAGCTGTACCTGGTGC
	TCAAAGTTGAATCTGCATCAGAGACAAAGTCATTAAGATCTGAATCGACA
	AGGGTCGTACATATCACTAATAATGAGATCCCATTTATTAGCTGTATGTA
	CAAATGTAAGTGAAAAAACCCTCTTTAGAGTCATTTTCTTTTGTAACATT
	TCTTTATAGCCACGGAACCTCCAAGAGCTAGCTTTTGTTGTATAAACCCA
	GAAGTGTCCCATGAGCTTATAAAGATCAGCATTCCAAGAATGTTCTGTTA
	GCTTCAGATGATGACGCATTCACATTAGTAACAAAGGCTGTCCACCATGC
	CCATCTATTTGTTCGCGTGGTTTGCCAAGATAATTACATCCAATTAAAAA
	AGAATAGGAAGACAACTGAATTGGATTTGTATTCCTCCAAAATATGTAAT
	AGACATAACAGCAGTACCCCTTAATTTAAGGGGAAATTTACTCATGTCAA
	CTACCTTTACTAAGAAGAGATAAAATCATATCATTGATTTGACCTTCTTT
	TGTTAACAAGAACATCACTAGAAATAACAACTCTGTTGTTTTCTCTAATT

### Sheet: RAP probes
U1	5'-Biotin-AGTCGAGTTTCCCACATTTGGGGAAATCGCAGGGGTCAGCACATCCGGAGTGCAATGGATAAGCCTCGCCCTGGGAAAACCACCTTCGTGATCATGGTATCTCCCCTGCCAGGTAAGTAT
	5'-Biotin-TACCACAAATTATGCAGTCGAGTTTCCCACATTTGGGGAAATCGCAGGGGTCAGCACATCCGGAGTGCAATGGATAAGCCTCGCCCTGGGAAAACCACCTTCGTGATCATGGTATCTCCC
	5'-Biotin-AACGCAGTCCCCCACTACCACAAATTATGCAGTCGAGTTTCCCACATTTGGGGAAATCGCAGGGGTCAGCACATCCGGAGTGCAATGGATAAGCCTCGCCCTGGGAAAACCACCTTCGTG
7SK	5'-Biotin-GGGGACACCCGCCTAGCCAGCCAGATCAGCCGAATCAACCCTGGCGATCAATGGGGTGACAGATGTCGCAGCCAGATCGCCCTCACATCC
	5'-Biotin-GCGCGCAGCTTCGGGAGGGACGCACATGGAGCGGTGAGGGAGGAAGGGGACACCCGCCTAGCCAGCCAGATCAGCCGAATCAACCCTGGC
	5'-Biotin-AAGACCGGTCCTCCTCTATCGGGGATGGTCGTCCTCTTCGACCGAGCGCGCAGCTTCGGGAGGGACGCACATGGAGCGGTGAGGGAGGAA
	5'-Biotin-GGAGGTTCTAGCAGGGGAGCGCAGCTACTCGTATACCCTTGACCGAAGACCGGTCCTCCTCTATCGGGGATGGTCGTCCTCTTCGACCGA
	5'-Biotin-TGACTACCCTACGTTCTCCTACAAATGGACCTTGAGAGCTTGTTTGGAGGTTCTAGCAGGGGAGCGCAGCTACTCGTATACCCTTGACCG
	5'-Biotin-AAGAAAGGCAGACTGCCACATGCAGCGCCTCATTTGGATGTGTCTGGAGTCTTGGAAGCTTGACTACCCTACGTTCTCCTACAAATGGAC
GFP	5'-Biotin-CACGCTGAACTTGTGGCCGTTTACGTCGCCGTCCAGCTCGACCAGGATGGGCACCACCCCGGTGAACAGCTCCTCGCCCTTGCTCACCAT
	5'-Biotin-GGTGGGCCAGGGCACGGGCAGCTTGCCGGTGGTGCAGATGAACTTCAGGGTCAGCTTGCCGTAGGTGGCATCGCCCTCGCCCTCGCCGGA
	5'-Biotin-GGGCATGGCGGACTTGAAGAAGTCGTGCTGCTTCATGTGGTCGGGGTAGCGGCTGAAGCACTGCACGCCGTAGGTCAGGGTGGTCACGAG
	5'-Biotin-CAGGGTGTCGCCCTCGAACTTCACCTCGGCGCGGGTCTTGTAGTTGCCGTCGTCCTTGAAGAAGATGGTGCGCTCCTGGACGTAGCCTTC
	5'-Biotin-GTTGTGGCTGTTGTAGTTGTACTCCAGCTTGTGCCCCAGGATGTTGCCGTCCTCCTTGAAGTCGATGCCCTTCAGCTCGATGCGGTTCAC
	5'-Biotin-GGCGAGCTGCACGCTGCCGTCCTCGATGTTGTGGCGGATCTTGAAGTTCACCTTGATGCCGTTCTTCTGCTTGTCGGCCATGATATAGAC
	5'-Biotin-TTTGCTCAGGGCGGACTGGGTGCTCAGGTAGTGGTTGTCGGGCAGCAGCACGGGGCCGTCGCCGATGGGGGTGTTCTGCTGGTAGTGGTC
	5'-Biotin-TTACTTGTACAGCTCGTCCATGCCGAGAGTGATCCCGGCGGCGGTCACGAACTCCAGCAGGACCATGTGATCGCGCTTCTCGTTGGGGTC
